# Single-Cell Metagenomics Links Plasmid-Derived Antimicrobial Resistance to Hosts in the Pig Gut Microbiome

**DOI:** 10.64898/2026.07.24.740480

**Authors:** Alexander Zubov, Håkan Vigre, Saria Otani, Meilee Ling, Vibe Dalhoff Andersen, Marie Steengaard, Juliana Assis, Frank M. Aarestrup, Leonie Johanna Jahn, Alberto Santos, Patrick Munk

## Abstract

Antimicrobial exposure can alter gut resistance reservoirs, but bulk metagenomics alone often cannot distinguish whether observed changes reflect expansion of bacterial hosts, altered abundance of plasmid-derived sequences, or redistribution of mobile elements across host backgrounds. Here, we combined longitudinal bulk short-read metagenomics with selected bulk long-read and single-cell shotgun metagenomic sequencing to analyse faecal samples from six Danish pigs over 11 weeks, including an unplanned tiamulin exposure affecting the three pigs housed on the right side of the stable. We constructed a catalogue of 885 plasmid-derived sequences collapsed into 195 bins. Twenty-eight bins and 212 contigs carried resistance annotations, including ribosomal-target markers relevant to pleuromutilin exposure. Single-cell evidence linked subsets of plasmid-derived bins and contigs to bacterial host taxa, enabling host-resolved inspection of resistance-associated plasmid-derived features in longitudinal bulk metagenomes. The microbiome-wide plasmid-derived-sequence prevalence screen identified two bins with post-event associations, whereas resistance-gene abundance and host-attributed plasmid-derived-sequence abundance screens identified no significant host-resolved associations. Because exposure was unplanned and confounded with pen side and disease signs, treatment-response results are exploratory. The main contribution is a single-cell-informed microbial ecology workflow for linking plasmid-derived resistance features to host backgrounds and longitudinal abundance patterns in complex gut
