## Supplementary Table 1 for "Single-Cell Metagenomics Links Plasmid-Derived Antimicrobial Resistance to Hosts in the Pig Gut Microbiome"

	sample	sample_alias	sample_id	run_id	technology	instrument	resolution	pig	week	tiamulin	sex	diarrhea	feces_texture	feces_color
0	pA_W9	pigpen_src_pA_W9	ERS30804913	ERR17600648	Illumina	Illumina NovaSeq 6000	bulk	pA	9	False	m	False	very soft
1	pF_W9	pigpen_src_pF_W9	ERS30804966	ERR17600719	Atrandi	Illumina NovaSeq X Plus	single-cell	pF	9	False	m	False	soft
2	pF_W6	pigpen_src_pF_W6	ERS30804963	ERR17600718	Atrandi	Illumina NovaSeq X Plus	single-cell	pF	6	False	m	False	unknown	unknown
3	pF_W3	pigpen_src_pF_W3	ERS30804960	ERR17600717	Atrandi	Illumina NovaSeq X Plus	single-cell	pF	3	False	m	False	middle	middle
4	pE_W9	pigpen_src_pE_W9	ERS30804955	ERR17600716	Atrandi	Illumina NovaSeq X Plus	single-cell	pE	9	False	m	False	very soft
5	pE_W6	pigpen_src_pE_W6	ERS30804952	ERR17600715	Atrandi	Illumina NovaSeq X Plus	single-cell	pE	6	False	m	False	unknown	unknown
6	pE_W3	pigpen_src_pE_W3	ERS30804949	ERR17600714	Atrandi	Illumina NovaSeq X Plus	single-cell	pE	3	True	m	True	liquid	grey-brown with blood
7	pD_W9	pigpen_src_pD_W9	ERS30804944	ERR17600713	Atrandi	Illumina NovaSeq X Plus	single-cell	pD	9	False	f	False	soft
8	pD_W6	pigpen_src_pD_W6	ERS30804941	ERR17600712	Atrandi	Illumina NovaSeq X Plus	single-cell	pD	6	False	f	False	unknown	unknown
9	pD_W3	pigpen_src_pD_W3	ERS30804938	ERR17600711	Atrandi	Illumina NovaSeq X Plus	single-cell	pD	3	False	f	False	middle	middle
10	pC_W9	pigpen_src_pC_W9	ERS30804935	ERR17600710	Atrandi	Illumina NovaSeq X Plus	single-cell	pC	9	False	m	True	liquid
11	pC_W6	pigpen_src_pC_W6	ERS30804932	ERR17600709	Atrandi	Illumina NovaSeq X Plus	single-cell	pC	6	False	m	False	unknown	unknown
12	pC_W3	pigpen_src_pC_W3	ERS30804929	ERR17600708	Atrandi	Illumina NovaSeq X Plus	single-cell	pC	3	True	m	False	soft	middle
13	pB_W9	pigpen_src_pB_W9	ERS30804924	ERR17600707	Atrandi	Illumina NovaSeq X Plus	single-cell	pB	9	False	f	False	soft
14	pB_W6	pigpen_src_pB_W6	ERS30804921	ERR17600706	Atrandi	Illumina NovaSeq X Plus	single-cell	pB	6	False	f	False	unknown	unknown
15	pB_W3	pigpen_src_pB_W3	ERS30804918	ERR17600705	Atrandi	Illumina NovaSeq X Plus	single-cell	pB	3	False	f	False	dark	middle
16	pA_W9	pigpen_src_pA_W9	ERS30804913	ERR17600704	Atrandi	Illumina NovaSeq X Plus	single-cell	pA	9	False	m	False	very soft
17	pA_W6	pigpen_src_pA_W6	ERS30804910	ERR17600703	Atrandi	Illumina NovaSeq X Plus	single-cell	pA	6	False	m	False	unknown	unknown
18	pA_W3	pigpen_src_pA_W3	ERS30804907	ERR17600702	Atrandi	Illumina NovaSeq X Plus	single-cell	pA	3	True	m	False	middle	middle
19	pF_W9	pigpen_src_pF_W9	ERS30804966	ERR17600701	Illumina	Illumina NovaSeq 6000	bulk	pF	9	False	m	False	soft
20	pF_W8	pigpen_src_pF_W8	ERS30804965	ERR17600700	Illumina	Illumina NovaSeq 6000	bulk	pF	8	False	m	False	soft
21	pF_W7	pigpen_src_pF_W7	ERS30804964	ERR17600699	Illumina	Illumina NovaSeq 6000	bulk	pF	7	False	m	False	soft
22	pF_W6	pigpen_src_pF_W6	ERS30804963	ERR17600698	Illumina	Illumina NovaSeq 6000	bulk	pF	6	False	m	False	unknown	unknown
23	pF_W5	pigpen_src_pF_W5	ERS30804962	ERR17600697	Illumina	Illumina NovaSeq 6000	bulk	pF	5	False	m	False	soft
24	pF_W4	pigpen_src_pF_W4	ERS30804961	ERR17600696	Illumina	Illumina NovaSeq 6000	bulk	pF	4	False	m	False	soft
25	pF_W3	pigpen_src_pF_W3	ERS30804960	ERR17600695	Illumina	Illumina NovaSeq 6000	bulk	pF	3	False	m	False	middle	middle
26	pF_W2	pigpen_src_pF_W2	ERS30804959	ERR17600694	Illumina	Illumina NovaSeq 6000	bulk	pF	2	False	m	False	middle	middle
27	pF_W1	pigpen_src_pF_W1	ERS30804958	ERR17600693	Illumina	Illumina NovaSeq 6000	bulk	pF	1	False	m	False	unknown	unknown
28	pF_W11	pigpen_src_pF_W11	ERS30804968	ERR17600692	Illumina	Illumina NovaSeq 6000	bulk	pF	11	False	m	False	unknown	unknown
29	pF_W10	pigpen_src_pF_W10	ERS30804967	ERR17600691	Illumina	Illumina NovaSeq 6000	bulk	pF	10	False	m	False	very soft
30	pE_W9	pigpen_src_pE_W9	ERS30804955	ERR17600690	Illumina	Illumina NovaSeq 6000	bulk	pE	9	False	m	False	very soft
31	pE_W8	pigpen_src_pE_W8	ERS30804954	ERR17600689	Illumina	Illumina NovaSeq 6000	bulk	pE	8	False	m	False	very soft
32	pE_W7	pigpen_src_pE_W7	ERS30804953	ERR17600688	Illumina	Illumina NovaSeq 6000	bulk	pE	7	False	m	False	soft
33	pE_W6	pigpen_src_pE_W6	ERS30804952	ERR17600687	Illumina	Illumina NovaSeq 6000	bulk	pE	6	False	m	False	unknown	unknown
34	pE_W5	pigpen_src_pE_W5	ERS30804951	ERR17600686	Illumina	Illumina NovaSeq 6000	bulk	pE	5	False	m	False	very soft
35	pE_W4	pigpen_src_pE_W4	ERS30804950	ERR17600685	Illumina	Illumina NovaSeq 6000	bulk	pE	4	False	m	False	very soft
36	pE_W3	pigpen_src_pE_W3	ERS30804949	ERR17600684	Illumina	Illumina NovaSeq 6000	bulk	pE	3	True	m	True	liquid	grey-brown with blood
37	pE_W2	pigpen_src_pE_W2	ERS30804948	ERR17600683	Illumina	Illumina NovaSeq 6000	bulk	pE	2	False	m	False	very soft
38	pE_W1	pigpen_src_pE_W1	ERS30804947	ERR17600682	Illumina	Illumina NovaSeq 6000	bulk	pE	1	False	m	False	unknown	unknown
39	pE_W11	pigpen_src_pE_W11	ERS30804957	ERR17600681	Illumina	Illumina NovaSeq 6000	bulk	pE	11	False	m	False	unknown	unknown
40	pE_W10	pigpen_src_pE_W10	ERS30804956	ERR17600680	Illumina	Illumina NovaSeq 6000	bulk	pE	10	False	m	False	very soft
41	pD_W9	pigpen_src_pD_W9	ERS30804944	ERR17600679	Illumina	Illumina NovaSeq 6000	bulk	pD	9	False	f	False	soft
42	pD_W8	pigpen_src_pD_W8	ERS30804943	ERR17600678	Illumina	Illumina NovaSeq 6000	bulk	pD	8	False	f	False	very soft
43	pD_W7	pigpen_src_pD_W7	ERS30804942	ERR17600677	Illumina	Illumina NovaSeq 6000	bulk	pD	7	False	f	False	very soft
44	pD_W6	pigpen_src_pD_W6	ERS30804941	ERR17600676	Illumina	Illumina NovaSeq 6000	bulk	pD	6	False	f	False	unknown	unknown
45	pD_W5	pigpen_src_pD_W5	ERS30804940	ERR17600675	Illumina	Illumina NovaSeq 6000	bulk	pD	5	False	f	False	soft
46	pD_W4	pigpen_src_pD_W4	ERS30804939	ERR17600674	Illumina	Illumina NovaSeq 6000	bulk	pD	4	False	f	False	soft
47	pD_W3	pigpen_src_pD_W3	ERS30804938	ERR17600673	Illumina	Illumina NovaSeq 6000	bulk	pD	3	False	f	False	middle	middle
48	pD_W2	pigpen_src_pD_W2	ERS30804937	ERR17600672	Illumina	Illumina NovaSeq 6000	bulk	pD	2	False	f	False	middle	middle
49	pD_W1	pigpen_src_pD_W1	ERS30804936	ERR17600671	Illumina	Illumina NovaSeq 6000	bulk	pD	1	False	f	False	unknown	unknown
50	pD_W11	pigpen_src_pD_W11	ERS30804946	ERR17600670	Illumina	Illumina NovaSeq 6000	bulk	pD	11	False	f	False	unknown	unknown
51	pD_W10	pigpen_src_pD_W10	ERS30804945	ERR17600669	Illumina	Illumina NovaSeq 6000	bulk	pD	10	False	f	False	very soft
52	pC_W9	pigpen_src_pC_W9	ERS30804935	ERR17600668	Illumina	Illumina NovaSeq 6000	bulk	pC	9	False	m	True	liquid
53	pC_W8	pigpen_src_pC_W8	ERS30804934	ERR17600667	Illumina	Illumina NovaSeq 6000	bulk	pC	8	False	m	False	soft	middle
54	pC_W7	pigpen_src_pC_W7	ERS30804933	ERR17600666	Illumina	Illumina NovaSeq 6000	bulk	pC	7	False	m	False	soft
55	pC_W6	pigpen_src_pC_W6	ERS30804932	ERR17600665	Illumina	Illumina NovaSeq 6000	bulk	pC	6	False	m	False	unknown	unknown
56	pC_W5	pigpen_src_pC_W5	ERS30804931	ERR17600664	Illumina	Illumina NovaSeq 6000	bulk	pC	5	False	m	False	soft
57	pC_W4	pigpen_src_pC_W4	ERS30804930	ERR17600663	Illumina	Illumina NovaSeq 6000	bulk	pC	4	False	m	False	soft
58	pC_W3	pigpen_src_pC_W3	ERS30804929	ERR17600662	Illumina	Illumina NovaSeq 6000	bulk	pC	3	True	m	False	soft	middle
59	pC_W2	pigpen_src_pC_W2	ERS30804928	ERR17600661	Illumina	Illumina NovaSeq 6000	bulk	pC	2	False	m	True	liquid
60	pC_W1	pigpen_src_pC_W1	ERS30804927	ERR17600660	Illumina	Illumina NovaSeq 6000	bulk	pC	1	False	m	False	unknown	unknown
61	pB_W9	pigpen_src_pB_W9	ERS30804924	ERR17600659	Illumina	Illumina NovaSeq 6000	bulk	pB	9	False	f	False	soft
62	pB_W8	pigpen_src_pB_W8	ERS30804923	ERR17600658	Illumina	Illumina NovaSeq 6000	bulk	pB	8	False	f	False	very soft
63	pB_W7	pigpen_src_pB_W7	ERS30804922	ERR17600657	Illumina	Illumina NovaSeq 6000	bulk	pB	7	False	f	False	soft
64	pB_W6	pigpen_src_pB_W6	ERS30804921	ERR17600656	Illumina	Illumina NovaSeq 6000	bulk	pB	6	False	f	False	unknown	unknown
65	pB_W5	pigpen_src_pB_W5	ERS30804920	ERR17600655	Illumina	Illumina NovaSeq 6000	bulk	pB	5	False	f	False	soft
66	pB_W4	pigpen_src_pB_W4	ERS30804919	ERR17600654	Illumina	Illumina NovaSeq 6000	bulk	pB	4	False	f	False	soft
67	pB_W3	pigpen_src_pB_W3	ERS30804918	ERR17600653	Illumina	Illumina NovaSeq 6000	bulk	pB	3	False	f	False	dark	middle
68	pB_W2	pigpen_src_pB_W2	ERS30804917	ERR17600652	Illumina	Illumina NovaSeq 6000	bulk	pB	2	False	f	False	middle	dark
69	pB_W1	pigpen_src_pB_W1	ERS30804916	ERR17600651	Illumina	Illumina NovaSeq 6000	bulk	pB	1	False	f	False	unknown	unknown
70	pB_W11	pigpen_src_pB_W11	ERS30804926	ERR17600650	Illumina	Illumina NovaSeq 6000	bulk	pB	11	False	f	False	unknown	unknown
71	pB_W10	pigpen_src_pB_W10	ERS30804925	ERR17600649	Illumina	Illumina NovaSeq 6000	bulk	pB	10	False	f	False	very soft
72	pA_W10	pigpen_src_pA_W10	ERS30804914	ERR17600638	Illumina	Illumina NovaSeq 6000	bulk	pA	10	False	m	False	very soft
73	pA_W11	pigpen_src_pA_W11	ERS30804915	ERR17600639	Illumina	Illumina NovaSeq 6000	bulk	pA	11	False	m	False	unknown	unknown
74	pA_W1	pigpen_src_pA_W1	ERS30804905	ERR17600640	Illumina	Illumina NovaSeq 6000	bulk	pA	1	False	m	False	unknown	unknown
75	pA_W2	pigpen_src_pA_W2	ERS30804906	ERR17600641	Illumina	Illumina NovaSeq 6000	bulk	pA	2	False	m	False	middle	middle
76	pA_W3	pigpen_src_pA_W3	ERS30804907	ERR17600642	Illumina	Illumina NovaSeq 6000	bulk	pA	3	True	m	False	middle	middle
77	pA_W4	pigpen_src_pA_W4	ERS30804908	ERR17600643	Illumina	Illumina NovaSeq 6000	bulk	pA	4	False	m	False	middle	middle
78	pA_W5	pigpen_src_pA_W5	ERS30804909	ERR17600644	Illumina	Illumina NovaSeq 6000	bulk	pA	5	False	m	False	soft
79	pA_W6	pigpen_src_pA_W6	ERS30804910	ERR17600645	Illumina	Illumina NovaSeq 6000	bulk	pA	6	False	m	False	unknown	unknown
80	pA_W7	pigpen_src_pA_W7	ERS30804911	ERR17600646	Illumina	Illumina NovaSeq 6000	bulk	pA	7	False	m	False	very soft
81	pA_W8	pigpen_src_pA_W8	ERS30804912	ERR17600647	Illumina	Illumina NovaSeq 6000	bulk	pA	8	False	m	False	soft
82	pA_W3	pigpen_src_pA_W3	ERS30804907	ERR17600060	Oxford Nanopore	MinION	bulk	pA	3	True	m	False	middle	middle
83	pA_W6	pigpen_src_pA_W6	ERS30804910	ERR17600061	Oxford Nanopore	MinION	bulk	pA	6	False	m	False	unknown	unknown
84	pA_W9	pigpen_src_pA_W9	ERS30804913	ERR17600062	Oxford Nanopore	MinION	bulk	pA	9	False	m	False	very soft
85	pB_W3	pigpen_src_pB_W3	ERS30804918	ERR17600063	Oxford Nanopore	MinION	bulk	pB	3	False	f	False	dark	middle
86	pB_W6	pigpen_src_pB_W6	ERS30804921	ERR17600064	Oxford Nanopore	MinION	bulk	pB	6	False	f	False	unknown	unknown
87	pB_W9	pigpen_src_pB_W9	ERS30804924	ERR17600065	Oxford Nanopore	MinION	bulk	pB	9	False	f	False	soft
88	pC_W3	pigpen_src_pC_W3	ERS30804929	ERR17600066	Oxford Nanopore	MinION	bulk	pC	3	True	m	False	soft	middle
89	pC_W6	pigpen_src_pC_W6	ERS30804932	ERR17600067	Oxford Nanopore	MinION	bulk	pC	6	False	m	False	unknown	unknown
90	pC_W9	pigpen_src_pC_W9	ERS30804935	ERR17600068	Oxford Nanopore	MinION	bulk	pC	9	False	m	True	liquid
91	pD_W3	pigpen_src_pD_W3	ERS30804938	ERR17600069	Oxford Nanopore	MinION	bulk	pD	3	False	f	False	middle	middle
92	pD_W6	pigpen_src_pD_W6	ERS30804941	ERR17600070	Oxford Nanopore	MinION	bulk	pD	6	False	f	False	unknown	unknown
93	pD_W9	pigpen_src_pD_W9	ERS30804944	ERR17600071	Oxford Nanopore	MinION	bulk	pD	9	False	f	False	soft
94	pE_W3	pigpen_src_pE_W3	ERS30804949	ERR17600072	Oxford Nanopore	MinION	bulk	pE	3	True	m	True	liquid	grey-brown with blood
95	pE_W6	pigpen_src_pE_W6	ERS30804952	ERR17600073	Oxford Nanopore	MinION	bulk	pE	6	False	m	False	unknown	unknown
96	pE_W9	pigpen_src_pE_W9	ERS30804955	ERR17600074	Oxford Nanopore	MinION	bulk	pE	9	False	m	False	very soft
97	pF_W3	pigpen_src_pF_W3	ERS30804960	ERR17600075	Oxford Nanopore	MinION	bulk	pF	3	False	m	False	middle	middle
98	pF_W6	pigpen_src_pF_W6	ERS30804963	ERR17600076	Oxford Nanopore	MinION	bulk	pF	6	False	m	False	unknown	unknown
99	pF_W9	pigpen_src_pF_W9	ERS30804966	ERR17600077	Oxford Nanopore	MinION	bulk	pF	9	False	m	False	soft
